# Virome analysis of irrigation water sources provides extensive insights into the diversity and distribution of plant viruses in agroecosystems

**DOI:** 10.1101/2023.06.20.545696

**Authors:** Olivera Maksimović, Katarina Bačnik, Mark Paul Selda Rivarez, Ana Vučurović, Nataša Mehle, Maja Ravnikar, Ion Gutiérrez-Aguirre, Denis Kutnjak

## Abstract

Plant viruses pose a significant threat to agriculture. Several are stable outside their hosts, can enter water bodies and remain infective for prolonged periods of time. Even though the quality of irrigation water is of increasing importance in the context of plant health, the presence of plant viruses in irrigation waters is understudied. In this study, we conducted a large-scale high-throughput sequencing (HTS)-based virome analysis of irrigation and groundwater sources to obtain complete information about the abundance and diversity of plant viruses in such waters. We detected nucleic acids of plant viruses from 20 families, discovered several novel plant viruses from economically important taxa, like *Tobamovirus* and observed the influence of the water source on the present virome. By comparing viromes of water and surrounding plants, we observed presence of plant viruses in both compartments, especially in cases of large-scale outbreaks, such as that of tomato mosaic virus. Moreover, we demonstrated that water virome data can extensively inform us about the distribution and diversity of plant viruses for which only limited information is available from plants. Overall, the results of the study provided extensive insights into the virome of irrigation waters from the perspective of plant health. It also suggested that an HTS-based water virome surveillance system could be used to detect potential plant disease outbreaks and to survey the distribution and diversity of plant viruses in the ecosystems.
