## Supplementary Information 2 for "Virome analysis of irrigation water sources provides extensive insights into the diversity and distribution of plant viruses in agroecosystems": domains.csv

SampleID	Type	Count	Perc	Year
T-19-07	Bacteria	426353	58,8	2019
T-19-07	Archaea	329	0	2019
T-19-07	Eukaryota	25829	3,6	2019
T-19-07	Viruses	114	0	2019
T-19-07	Unclassified reads	272522	37,6	2019
T-19-07	Unclassified	0	0	2019
T-19-07	Unclassified RNA	41	53,9	2019
T-19-07	Evnironmental sequences	0	0	2019
T-19-07	ssDNA	0	0	2019
T-19-07	dsRNA	2	2,6	2019
T-19-07	dsDNA	9	11,8	2019
T-19-07	(+)ssRNA	24	31,6	2019
T-19-07	(-)ssRNA	0	0	2019
T-19-10	Bacteria	306302	35,5	2019
T-19-10	Archaea	876	0,1	2019
T-19-10	Eukaryota	73014	8,5	2019
T-19-10	Viruses	368	0	2019
T-19-10	Unclassified reads	482766	55,9	2019
T-19-10	Unclassified	13	3,9	2019
T-19-10	Unclassified RNA	0	0	2019
T-19-10	Evnironmental sequences	0	0	2019
T-19-10	ssDNA	0	0	2019
T-19-10	dsRNA	0	0	2019
T-19-10	dsDNA	318	95,5	2019
T-19-10	(+)ssRNA	2	0,6	2019
T-19-10	(-)ssRNA	0	0	2019
U-19-01	Bacteria	317491	31,8	2019
U-19-01	Archaea	1397	0,1	2019
U-19-01	Eukaryota	127203	12,8	2019
U-19-01	Viruses	5204	0,5	2019
U-19-01	Unclassified reads	545860	54,7	2019
U-19-01	Unclassified	64	1,6	2019
U-19-01	Unclassified RNA	646	15,9	2019
U-19-01	Evnironmental sequences	5	0,1	2019
U-19-01	ssDNA	18	0,4	2019
U-19-01	dsRNA	2	0	2019
U-19-01	dsDNA	61	1,5	2019
U-19-01	(+)ssRNA	3258	80,4	2019
U-19-01	(-)ssRNA	0	0	2019
U-19-11	Bacteria	87328	7,2	2019
U-19-11	Archaea	36	0	2019
U-19-11	Eukaryota	536341	44,5	2019
U-19-11	Viruses	700	0,1	2019
U-19-11	Unclassified reads	580245	48,2	2019
U-19-11	Unclassified	47	8,4	2019
U-19-11	Unclassified RNA	145	26	2019
U-19-11	Evnironmental sequences	10	1,8	2019
U-19-11	ssDNA	59	10,6	2019
U-19-11	dsRNA	0	0	2019
U-19-11	dsDNA	268	48,1	2019
U-19-11	(+)ssRNA	28	5	2019
U-19-11	(-)ssRNA	0	0	2019
U-19-12	Bacteria	247995	21,1	2019
U-19-12	Archaea	10762	0,9	2019
U-19-12	Eukaryota	84147	7,2	2019
U-19-12	Viruses	5427	0,5	2019
U-19-12	Unclassified reads	827527	70,4	2019
U-19-12	Unclassified	117	3	2019
U-19-12	Unclassified RNA	317	8,1	2019
U-19-12	Evnironmental sequences	54	1,4	2019
U-19-12	ssDNA	398	10,2	2019
U-19-12	dsRNA	13	0,3	2019
U-19-12	dsDNA	311	8	2019
U-19-12	(+)ssRNA	2701	69,1	2019
U-19-12	(-)ssRNA	0	0	2019
P-19-03	Bacteria	223298	15,8	2019
P-19-03	Archaea	28780	2	2019
P-19-03	Eukaryota	145889	10,3	2019
P-19-03	Viruses	31753	2,3	2019
P-19-03	Unclassified reads	980009	69,5	2019
P-19-03	Unclassified	106	0,3	2019
P-19-03	Unclassified RNA	680	2,2	2019
P-19-03	Evnironmental sequences	22	0,1	2019
P-19-03	ssDNA	346	1,1	2019
P-19-03	dsRNA	2	0	2019
P-19-03	dsDNA	186	0,6	2019
P-19-03	(+)ssRNA	29351	95,6	2019
P-19-03	(-)ssRNA	3	0	2019
P-19-04	Bacteria	209716	14,7	2019
P-19-04	Archaea	960	0,1	2019
P-19-04	Eukaryota	127411	8,9	2019
P-19-04	Viruses	24058	1,7	2019
P-19-04	Unclassified reads	1064626	74,6	2019
P-19-04	Unclassified	3283	17,2	2019
P-19-04	Unclassified RNA	1146	6	2019
P-19-04	Evnironmental sequences	173	0,9	2019
P-19-04	ssDNA	941	4,9	2019
P-19-04	dsRNA	18	0,1	2019
P-19-04	dsDNA	8970	47,1	2019
P-19-04	(+)ssRNA	4495	23,6	2019
P-19-04	(-)ssRNA	6	0	2019
P-19-05	Bacteria	244806	18,5	2019
P-19-05	Archaea	938	0,1	2019
P-19-05	Eukaryota	227649	17,2	2019
P-19-05	Viruses	5735	0,4	2019
P-19-05	Unclassified reads	846394	63,9	2019
P-19-05	Unclassified	687	15,5	2019
P-19-05	Unclassified RNA	370	8,3	2019
P-19-05	Evnironmental sequences	147	3,3	2019
P-19-05	ssDNA	147	3,3	2019
P-19-05	dsRNA	2	0	2019
P-19-05	dsDNA	2680	60,4	2019
P-19-05	(+)ssRNA	394	8,9	2019
P-19-05	(-)ssRNA	11	0,2	2019
P-19-06	Bacteria	192899	12,3	2019
P-19-06	Archaea	2211	0,1	2019
P-19-06	Eukaryota	198172	12,7	2019
P-19-06	Viruses	32254	2,1	2019
P-19-06	Unclassified reads	1139295	72,8	2019
P-19-06	Unclassified	1119	6	2019
P-19-06	Unclassified RNA	5684	30,7	2019
P-19-06	Evnironmental sequences	283	1,5	2019
P-19-06	ssDNA	1657	8,9	2019
P-19-06	dsRNA	5	0	2019
P-19-06	dsDNA	3113	16,8	2019
P-19-06	(+)ssRNA	6656	35,9	2019
P-19-06	(-)ssRNA	5	0	2019
R-19-02	Bacteria	178271	14,6	2019
R-19-02	Archaea	107	0	2019
R-19-02	Eukaryota	150606	12,3	2019
R-19-02	Viruses	17254	1,4	2019
R-19-02	Unclassified reads	878295	71,7	2019
R-19-02	Unclassified	389	5,2	2019
R-19-02	Unclassified RNA	3485	46,7	2019
R-19-02	Evnironmental sequences	70	0,9	2019
R-19-02	ssDNA	334	4,5	2019
R-19-02	dsRNA	16	0,2	2019
R-19-02	dsDNA	264	3,5	2019
R-19-02	(+)ssRNA	2903	38,9	2019
R-19-02	(-)ssRNA	0	0	2019
R-19-08	Bacteria	86416	5,9	2019
R-19-08	Archaea	1099	0,1	2019
R-19-08	Eukaryota	520013	35,5	2019
R-19-08	Viruses	29169	2	2019
R-19-08	Unclassified reads	829201	56,6	2019
R-19-08	Unclassified	520	3,4	2019
R-19-08	Unclassified RNA	8792	58,1	2019
R-19-08	Evnironmental sequences	175	1,2	2019
R-19-08	ssDNA	620	4,1	2019
R-19-08	dsRNA	110	0,7	2019
R-19-08	dsDNA	939	6,2	2019
R-19-08	(+)ssRNA	3972	26,3	2019
R-19-08	(-)ssRNA	0	0	2019
R-19-09	Bacteria	295665	22,8	2019
R-19-09	Archaea	3827	0,3	2019
R-19-09	Eukaryota	117866	9,1	2019
R-19-09	Viruses	42264	3,3	2019
R-19-09	Unclassified reads	838358	64,6	2019
R-19-09	Unclassified	502	1,8	2019
R-19-09	Unclassified RNA	16719	60,4	2019
R-19-09	Evnironmental sequences	231	0,8	2019
R-19-09	ssDNA	637	2,3	2019
R-19-09	dsRNA	299	1,1	2019
R-19-09	dsDNA	2019	7,3	2019
R-19-09	(+)ssRNA	7270	26,3	2019
R-19-09	(-)ssRNA	1	0	2019
R-19-13	Bacteria	180150	10,3	2019
R-19-13	Archaea	2850	0,2	2019
R-19-13	Eukaryota	22249	1,3	2019
R-19-13	Viruses	134848	7,7	2019
R-19-13	Unclassified reads	1405523	80,5	2019
R-19-13	Unclassified	6228	5,8	2019
R-19-13	Unclassified RNA	8151	7,6	2019
R-19-13	Evnironmental sequences	1356	1,3	2019
R-19-13	ssDNA	4467	4,2	2019
R-19-13	dsRNA	72	0,1	2019
R-19-13	dsDNA	11057	10,3	2019
R-19-13	(+)ssRNA	76148	70,8	2019
R-19-13	(-)ssRNA	18	0	2019
T-20-07	Bacteria	482062	23	2020
T-20-07	Archaea	891	0	2020
T-20-07	Eukaryota	49653	2,4	2020
T-20-07	Viruses	4085	0,2	2020
T-20-07	Unclassified reads	1562072	74,4	2020
T-20-07	Unclassified	345	9,8	2020
T-20-07	Unclassified RNA	11	0,3	2020
T-20-07	Evnironmental sequences	566	16,1	2020
T-20-07	ssDNA	576	16,4	2020
T-20-07	dsRNA	2	0,1	2020
T-20-07	dsDNA	1920	54,8	2020
T-20-07	(+)ssRNA	82	2,3	2020
T-20-07	(-)ssRNA	4	0,1	2020
U-20-1	Bacteria	566921	29,2	2020
U-20-1	Archaea	8043	0,4	2020
U-20-1	Eukaryota	118040	6,1	2020
U-20-1	Viruses	16846	0,9	2020
U-20-1	Unclassified reads	1231354	63,4	2020
U-20-1	Unclassified	2029	13,2	2020
U-20-1	Unclassified RNA	87	0,6	2020
U-20-1	Evnironmental sequences	127	0,8	2020
U-20-1	ssDNA	1018	6,6	2020
U-20-1	dsRNA	2	0	2020
U-20-1	dsDNA	9099	59	2020
U-20-1	(+)ssRNA	3066	19,9	2020
U-20-1	(-)ssRNA	0	0	2020
U-20-15	Bacteria	451638	21,3	2020
U-20-15	Archaea	18004	0,8	2020
U-20-15	Eukaryota	115943	5,5	2020
U-20-15	Viruses	19875	0,9	2020
U-20-15	Unclassified reads	1517423	71,5	2020
U-20-15	Unclassified	1852	11,4	2020
U-20-15	Unclassified RNA	218	1,3	2020
U-20-15	Evnironmental sequences	426	2,6	2020
U-20-15	ssDNA	2771	17	2020
U-20-15	dsRNA	31	0,2	2020
U-20-15	dsDNA	10359	63,7	2020
U-20-15	(+)ssRNA	588	3,6	2020
U-20-15	(-)ssRNA	15	0,1	2020
U-20-17	Bacteria	1071892	43,3	2020
U-20-17	Archaea	18760	0,8	2020
U-20-17	Eukaryota	170931	6,9	2020
U-20-17	Viruses	5390	0,2	2020
U-20-17	Unclassified reads	1207315	48,8	2020
U-20-17	Unclassified	413	10,1	2020
U-20-17	Unclassified RNA	202	5	2020
U-20-17	Evnironmental sequences	297	7,3	2020
U-20-17	ssDNA	1103	27,1	2020
U-20-17	dsRNA	0	0	2020
U-20-17	dsDNA	1236	30,3	2020
U-20-17	(+)ssRNA	817	20	2020
U-20-17	(-)ssRNA	9	0,2	2020
P-20-14	Bacteria	312685	15,7	2020
P-20-14	Archaea	897	0	2020
P-20-14	Eukaryota	346873	17,4	2020
P-20-14	Viruses	11454	0,6	2020
P-20-14	Unclassified reads	1318655	66,2	2020
P-20-14	Unclassified	572	7,3	2020
P-20-14	Unclassified RNA	307	3,9	2020
P-20-14	Evnironmental sequences	101	1,3	2020
P-20-14	ssDNA	3917	50,2	2020
P-20-14	dsRNA	5	0,1	2020
P-20-14	dsDNA	1913	24,5	2020
P-20-14	(+)ssRNA	987	12,7	2020
P-20-14	(-)ssRNA	0	0	2020
R-20-02	Bacteria	154628	6,4	2020
R-20-02	Archaea	585	0	2020
R-20-02	Eukaryota	773620	31,8	2020
R-20-02	Viruses	20481	0,8	2020
R-20-02	Unclassified reads	1485670	61	2020
R-20-02	Unclassified	806	6,5	2020
R-20-02	Unclassified RNA	3750	30,1	2020
R-20-02	Evnironmental sequences	305	2,4	2020
R-20-02	ssDNA	3832	30,8	2020
R-20-02	dsRNA	6	0	2020
R-20-02	dsDNA	1107	8,9	2020
R-20-02	(+)ssRNA	2643	21,2	2020
R-20-02	(-)ssRNA	0	0	2020
R-20-16	Bacteria	229991	11	2020
R-20-16	Archaea	4895	0,2	2020
R-20-16	Eukaryota	608589	29	2020
R-20-16	Viruses	27085	1,3	2020
R-20-16	Unclassified reads	1226033	58,5	2020
R-20-16	Unclassified	819	6,6	2020
R-20-16	Unclassified RNA	4398	35,7	2020
R-20-16	Evnironmental sequences	158	1,3	2020
R-20-16	ssDNA	2057	16,7	2020
R-20-16	dsRNA	11	0,1	2020
R-20-16	dsDNA	987	8	2020
R-20-16	(+)ssRNA	3897	31,6	2020
R-20-16	(-)ssRNA	2	0	2020
R-20-18	Bacteria	207280	8,1	2020
R-20-18	Archaea	1322	0,1	2020
R-20-18	Eukaryota	451330	17,7	2020
R-20-18	Viruses	42143	1,6	2020
R-20-18	Unclassified reads	1853594	72,5	2020
R-20-18	Unclassified	1553	6,4	2020
R-20-18	Unclassified RNA	3751	15,4	2020
R-20-18	Evnironmental sequences	297	1,2	2020
R-20-18	ssDNA	10365	42,4	2020
R-20-18	dsRNA	24	0,1	2020
R-20-18	dsDNA	2313	9,5	2020
R-20-18	(+)ssRNA	6120	25,1	2020
R-20-18	(-)ssRNA	7	0	2020
R-20-19	Bacteria	509706	23	2020
R-20-19	Archaea	1375	0,1	2020
R-20-19	Eukaryota	54223	2,4	2020
R-20-19	Viruses	1892	0,1	2020
R-20-19	Unclassified reads	1646800	74,4	2020
R-20-19	Unclassified	212	16,5	2020
R-20-19	Unclassified RNA	35	2,7	2020
R-20-19	Evnironmental sequences	70	5,4	2020
R-20-19	ssDNA	453	35,2	2020
R-20-19	dsRNA	0	0	2020
R-20-19	dsDNA	486	37,8	2020
R-20-19	(+)ssRNA	30	2,3	2020
R-20-19	(-)ssRNA	0	0	2020
