## Supplementary Information 2 for "Virome analysis of irrigation water sources provides extensive insights into the diversity and distribution of plant viruses in agroecosystems": heatmap_family_long_no_unclas.csv

Family	SampleID	Count	Year	LOG10
Albetovirus	T-19-07		2019
Alphaflexiviridae	T-19-07		2019
Alphasatellitidae	T-19-07		2019
Betaflexiviridae	T-19-07		2019
Birnaviridae	T-19-07		2019
Botourmiaviridae	T-19-07		2019
Bromoviridae	T-19-07		2019
Closteroviridae	T-19-07		2019
Endornaviridae	T-19-07		2019
Geminiviridae	T-19-07		2019
Luteoviridae	T-19-07		2019
Nanoviridae	T-19-07		2019
Partitiviridae	T-19-07		2019
Potyviridae	T-19-07		2019
Retroviridae	T-19-07		2019
Reoviridae	T-19-07		2019
Tombusviridae	T-19-07	1	2019	0
Tymoviridae	T-19-07		2019
Satellites	T-19-07		2019
Secoviridae	T-19-07		2019
Solemoviridae	T-19-07		2019
Virgaviridae	T-19-07	6	2019	0.77
Virtovirus	T-19-07		2019
Albetovirus	T-19-10		2019
Alphaflexiviridae	T-19-10		2019
Alphasatellitidae	T-19-10		2019
Betaflexiviridae	T-19-10		2019
Birnaviridae	T-19-10		2019
Botourmiaviridae	T-19-10		2019
Bromoviridae	T-19-10		2019
Closteroviridae	T-19-10		2019
Endornaviridae	T-19-10		2019
Geminiviridae	T-19-10		2019
Luteoviridae	T-19-10		2019
Nanoviridae	T-19-10		2019
Partitiviridae	T-19-10		2019
Potyviridae	T-19-10		2019
Retroviridae	T-19-10		2019
Reoviridae	T-19-10		2019
Tombusviridae	T-19-10	2	2019	0.30
Tymoviridae	T-19-10		2019
Satellites	T-19-10		2019
Secoviridae	T-19-10		2019
Solemoviridae	T-19-10		2019
Virgaviridae	T-19-10		2019
Virtovirus	T-19-10		2019
Albetovirus	U-19-01		2019
Alphaflexiviridae	U-19-01		2019
Alphasatellitidae	U-19-01		2019
Betaflexiviridae	U-19-01		2019
Birnaviridae	U-19-01		2019
Botourmiaviridae	U-19-01		2019
Bromoviridae	U-19-01		2019
Closteroviridae	U-19-01	3	2019	0.47
Endornaviridae	U-19-01		2019
Geminiviridae	U-19-01		2019
Luteoviridae	U-19-01		2019
Nanoviridae	U-19-01		2019
Partitiviridae	U-19-01	2	2019	0.30
Potyviridae	U-19-01		2019
Retroviridae	U-19-01		2019
Reoviridae	U-19-01		2019
Tombusviridae	U-19-01	87	2019	1.93
Tymoviridae	U-19-01	11	2019	1.04
Satellites	U-19-01		2019
Secoviridae	U-19-01		2019
Solemoviridae	U-19-01	9	2019	0.95
Virgaviridae	U-19-01	2949	2019	3.46
Virtovirus	U-19-01		2019
Albetovirus	U-19-11		2019
Alphaflexiviridae	U-19-11		2019
Alphasatellitidae	U-19-11		2019
Betaflexiviridae	U-19-11		2019
Birnaviridae	U-19-11		2019
Botourmiaviridae	U-19-11		2019
Bromoviridae	U-19-11		2019
Closteroviridae	U-19-11		2019
Endornaviridae	U-19-11		2019
Geminiviridae	U-19-11		2019
Luteoviridae	U-19-11		2019
Nanoviridae	U-19-11		2019
Partitiviridae	U-19-11		2019
Potyviridae	U-19-11		2019
Retroviridae	U-19-11	1	2019	0
Reoviridae	U-19-11		2019
Tombusviridae	U-19-11	13	2019	1.11
Tymoviridae	U-19-11		2019
Satellites	U-19-11		2019
Secoviridae	U-19-11		2019
Solemoviridae	U-19-11		2019
Virgaviridae	U-19-11		2019
Virtovirus	U-19-11		2019
Albetovirus	U-19-12		2019
Alphaflexiviridae	U-19-12		2019
Alphasatellitidae	U-19-12		2019
Betaflexiviridae	U-19-12		2019
Birnaviridae	U-19-12	1	2019	0
Botourmiaviridae	U-19-12		2019
Bromoviridae	U-19-12		2019
Closteroviridae	U-19-12		2019
Endornaviridae	U-19-12		2019
Geminiviridae	U-19-12		2019
Luteoviridae	U-19-12	1	2019	0
Nanoviridae	U-19-12		2019
Partitiviridae	U-19-12	3	2019	0.47
Potyviridae	U-19-12		2019
Retroviridae	U-19-12		2019
Reoviridae	U-19-12		2019
Tombusviridae	U-19-12	1642	2019	3.21
Tymoviridae	U-19-12		2019
Satellites	U-19-12		2019
Secoviridae	U-19-12		2019
Solemoviridae	U-19-12	1	2019	0
Virgaviridae	U-19-12	2	2019	0.30
Virtovirus	U-19-12	2	2019	0.30
Albetovirus	P-19-03		2019
Alphaflexiviridae	P-19-03		2019
Alphasatellitidae	P-19-03		2019
Betaflexiviridae	P-19-03		2019
Birnaviridae	P-19-03		2019
Botourmiaviridae	P-19-03		2019
Bromoviridae	P-19-03	1	2019	0
Closteroviridae	P-19-03		2019
Endornaviridae	P-19-03		2019
Geminiviridae	P-19-03		2019
Luteoviridae	P-19-03	11	2019	1.04
Nanoviridae	P-19-03		2019
Partitiviridae	P-19-03	1	2019	0
Potyviridae	P-19-03		2019
Retroviridae	P-19-03		2019
Reoviridae	P-19-03		2019
Tombusviridae	P-19-03	28937	2019	4.46
Tymoviridae	P-19-03		2019
Satellites	P-19-03		2019
Secoviridae	P-19-03		2019
Solemoviridae	P-19-03	1	2019	0
Virgaviridae	P-19-03	163	2019	2.21
Virtovirus	P-19-03		2019
Albetovirus	P-19-04		2019
Alphaflexiviridae	P-19-04	12	2019	1.07
Alphasatellitidae	P-19-04		2019
Betaflexiviridae	P-19-04		2019
Birnaviridae	P-19-04	1	2019	0
Botourmiaviridae	P-19-04		2019
Bromoviridae	P-19-04		2019
Closteroviridae	P-19-04		2019
Endornaviridae	P-19-04		2019
Geminiviridae	P-19-04		2019
Luteoviridae	P-19-04	4	2019	0.60
Nanoviridae	P-19-04		2019
Partitiviridae	P-19-04	3	2019	0.47
Potyviridae	P-19-04		2019
Retroviridae	P-19-04	21	2019	1.32
Reoviridae	P-19-04	12	2019	1.08
Tombusviridae	P-19-04	1219	2019	3.08
Tymoviridae	P-19-04		2019
Satellites	P-19-04		2019
Secoviridae	P-19-04		2019
Solemoviridae	P-19-04		2019
Virgaviridae	P-19-04	2734	2019	1.43
Virtovirus	P-19-04		2019
Albetovirus	P-19-05		2019
Alphaflexiviridae	P-19-05		2019
Alphasatellitidae	P-19-05		2019
Betaflexiviridae	P-19-05		2019
Birnaviridae	P-19-05		2019
Botourmiaviridae	P-19-05		2019
Bromoviridae	P-19-05		2019
Closteroviridae	P-19-05		2019
Endornaviridae	P-19-05		2019
Geminiviridae	P-19-05		2019
Luteoviridae	P-19-05	7	2019	0.84
Nanoviridae	P-19-05		2019
Partitiviridae	P-19-05	2	2019	0.30
Potyviridae	P-19-05		2019
Retroviridae	P-19-05	119	2019	2.07
Reoviridae	P-19-05		2019
Tombusviridae	P-19-05	160	2019	2.20
Tymoviridae	P-19-05		2019
Satellites	P-19-05		2019
Secoviridae	P-19-05	1	2019	0
Solemoviridae	P-19-05	3	2019	0.48
Virgaviridae	P-19-05	17	2019	1.23
Virtovirus	P-19-05	1	2019	0
Albetovirus	P-19-06		2019
Alphaflexiviridae	P-19-06	2	2019	0.30
Alphasatellitidae	P-19-06		2019
Betaflexiviridae	P-19-06		2019
Birnaviridae	P-19-06		2019
Botourmiaviridae	P-19-06		2019
Bromoviridae	P-19-06		2019
Closteroviridae	P-19-06		2019
Endornaviridae	P-19-06	2	2019	0.30
Geminiviridae	P-19-06	6	2019	0.78
Luteoviridae	P-19-06	14	2019	1.14
Nanoviridae	P-19-06		2019
Partitiviridae	P-19-06	4	2019	0.60
Potyviridae	P-19-06		2019
Retroviridae	P-19-06	75	2019	1.87
Reoviridae	P-19-06		2019
Tombusviridae	P-19-06	1667	2019	3.22
Tymoviridae	P-19-06	2	2019	0.30
Satellites	P-19-06		2019
Secoviridae	P-19-06	3	2019	0.47
Solemoviridae	P-19-06	34	2019	1.53
Virgaviridae	P-19-06	1821	2019	3.26
Virtovirus	P-19-06	1	2019	0
Albetovirus	R-19-02		2019
Alphaflexiviridae	R-19-02	103	2019	2.07
Alphasatellitidae	R-19-02		2019
Betaflexiviridae	R-19-02		2019
Birnaviridae	R-19-02	1	2019	0
Botourmiaviridae	R-19-02		2019
Bromoviridae	R-19-02	2	2019	0.30
Closteroviridae	R-19-02		2019
Endornaviridae	R-19-02		2019
Geminiviridae	R-19-02		2019
Luteoviridae	R-19-02	1	2019	0
Nanoviridae	R-19-02		2019
Partitiviridae	R-19-02	2	2019	0.30
Potyviridae	R-19-02		2019
Retroviridae	R-19-02		2019
Reoviridae	R-19-02		2019
Tombusviridae	R-19-02	476	2019	2.68
Tymoviridae	R-19-02	51	2019	1.70
Satellites	R-19-02		2019
Secoviridae	R-19-02	8	2019	0.90
Solemoviridae	R-19-02	146	2019	2.16
Virgaviridae	R-19-02	855	2019	2.93
Virtovirus	R-19-02		2019
Albetovirus	R-19-08		2019
Alphaflexiviridae	R-19-08	5	2019	0.69
Alphasatellitidae	R-19-08		2019
Betaflexiviridae	R-19-08		2019
Birnaviridae	R-19-08	5	2019	0.69
Botourmiaviridae	R-19-08		2019
Bromoviridae	R-19-08	2	2019	0.30
Closteroviridae	R-19-08		2019
Endornaviridae	R-19-08		2019
Geminiviridae	R-19-08	2	2019	0.30
Luteoviridae	R-19-08	2	2019	0.30
Nanoviridae	R-19-08		2019
Partitiviridae	R-19-08	8	2019	0.90
Potyviridae	R-19-08		2019
Retroviridae	R-19-08		2019
Reoviridae	R-19-08		2019
Tombusviridae	R-19-08	513	2019	2.71
Tymoviridae	R-19-08		2019
Satellites	R-19-08		2019
Secoviridae	R-19-08	8	2019	0.90
Solemoviridae	R-19-08	301	2019	2.48
Virgaviridae	R-19-08	304	2019	2.48
Virtovirus	R-19-08		2019
Albetovirus	R-19-09		2019
Alphaflexiviridae	R-19-09	2	2019	0.30
Alphasatellitidae	R-19-09		2019
Betaflexiviridae	R-19-09	3	2019	0.47
Birnaviridae	R-19-09	70	2019	1.84
Botourmiaviridae	R-19-09	2	2019	0.30
Bromoviridae	R-19-09		2019
Closteroviridae	R-19-09		2019
Endornaviridae	R-19-09		2019
Geminiviridae	R-19-09		2019
Luteoviridae	R-19-09	5	2019	0.69
Nanoviridae	R-19-09		2019
Partitiviridae	R-19-09	7	2019	0.84
Potyviridae	R-19-09		2019
Retroviridae	R-19-09		2019
Reoviridae	R-19-09		2019
Tombusviridae	R-19-09	508	2019	2.70
Tymoviridae	R-19-09	1	2019	0
Satellites	R-19-09	1	2019	0
Secoviridae	R-19-09		2019
Solemoviridae	R-19-09	193	2019	2.28
Virgaviridae	R-19-09	380	2019	2.56
Virtovirus	R-19-09		2019
Albetovirus	R-19-13		2019
Alphaflexiviridae	R-19-13	5	2019	0.69
Alphasatellitidae	R-19-13		2019
Betaflexiviridae	R-19-13		2019
Birnaviridae	R-19-13	5	2019	0.69
Botourmiaviridae	R-19-13		2019
Bromoviridae	R-19-13		2019
Closteroviridae	R-19-13		2019
Endornaviridae	R-19-13		2019
Geminiviridae	R-19-13		2019
Luteoviridae	R-19-13	34	2019	1.53
Nanoviridae	R-19-13		2019
Partitiviridae	R-19-13	6	2019	0.78
Potyviridae	R-19-13		2019
Retroviridae	R-19-13	21	2019	1.32
Reoviridae	R-19-13		2019
Tombusviridae	R-19-13	73088	2019	4.86
Tymoviridae	R-19-13	8	2019	0.90
Satellites	R-19-13		2019
Secoviridae	R-19-13	5	2019	0.69
Solemoviridae	R-19-13	340	2019	2.53
Virgaviridae	R-19-13	114	2019	2.05
Virtovirus	R-19-13		2019
Albetovirus	T-20-07		2020
Alphaflexiviridae	T-20-07	2	2020	0.30
Alphasatellitidae	T-20-07		2020
Betaflexiviridae	T-20-07		2020
Birnaviridae	T-20-07		2020
Botourmiaviridae	T-20-07		2020
Bromoviridae	T-20-07		2020
Closteroviridae	T-20-07		2020
Endornaviridae	T-20-07		2020
Geminiviridae	T-20-07	1	2020	0
Luteoviridae	T-20-07		2020
Nanoviridae	T-20-07		2020
Partitiviridae	T-20-07		2020
Potyviridae	T-20-07		2020
Retroviridae	T-20-07	31	2020	1.49
Reoviridae	T-20-07	2	2020	0.30
Tombusviridae	T-20-07	19	2020	1.27
Tymoviridae	T-20-07		2020
Satellites	T-20-07		2020
Secoviridae	T-20-07		2020
Solemoviridae	T-20-07		2020
Virgaviridae	T-20-07	38	2020	1.58
Virtovirus	T-20-07		2020
Albetovirus	U-20-01		2020
Alphaflexiviridae	U-20-01	4	2020	0.60
Alphasatellitidae	U-20-01		2020
Betaflexiviridae	U-20-01		2020
Birnaviridae	U-20-01		2020
Botourmiaviridae	U-20-01	2	2020	0.30
Bromoviridae	U-20-01		2020
Closteroviridae	U-20-01		2020
Endornaviridae	U-20-01		2020
Geminiviridae	U-20-01		2020
Luteoviridae	U-20-01		2020
Nanoviridae	U-20-01	1	2020	0
Partitiviridae	U-20-01	2	2020	0.30
Potyviridae	U-20-01		2020
Retroviridae	U-20-01	1	2020	0
Reoviridae	U-20-01		2020
Tombusviridae	U-20-01		2020
Tymoviridae	U-20-01		2020
Satellites	U-20-01		2020
Secoviridae	U-20-01		2020
Solemoviridae	U-20-01		2020
Virgaviridae	U-20-01	2982	2020	3.47
Virtovirus	U-20-01		2020
Albetovirus	U-20-15		2020
Alphaflexiviridae	U-20-15		2020
Alphasatellitidae	U-20-15		2020
Betaflexiviridae	U-20-15		2020
Birnaviridae	U-20-15		2020
Botourmiaviridae	U-20-15		2020
Bromoviridae	U-20-15		2020
Closteroviridae	U-20-15	4	2020	0.60
Endornaviridae	U-20-15		2020
Geminiviridae	U-20-15	24	2020	1.38
Luteoviridae	U-20-15	1	2020	0
Nanoviridae	U-20-15		2020
Partitiviridae	U-20-15		2020
Potyviridae	U-20-15	1	2020	0
Retroviridae	U-20-15	922	2020	2.96
Reoviridae	U-20-15	30	2020	1.47
Tombusviridae	U-20-15	5	2020	0.69
Tymoviridae	U-20-15		2020
Satellites	U-20-15	10	2020	1
Secoviridae	U-20-15		2020
Solemoviridae	U-20-15	1	2020	0
Virgaviridae	U-20-15	408	2020	2.61
Virtovirus	U-20-15		2020
Albetovirus	U-20-17		2020
Alphaflexiviridae	U-20-17	6	2020	0.77
Alphasatellitidae	U-20-17	2	2020	0.30
Betaflexiviridae	U-20-17	11	2020	1.04
Birnaviridae	U-20-17		2020
Botourmiaviridae	U-20-17		2020
Bromoviridae	U-20-17		2020
Closteroviridae	U-20-17		2020
Endornaviridae	U-20-17		2020
Geminiviridae	U-20-17		2020
Luteoviridae	U-20-17		2020
Nanoviridae	U-20-17		2020
Partitiviridae	U-20-17		2020
Potyviridae	U-20-17		2020
Retroviridae	U-20-17	14	2020	1.14
Reoviridae	U-20-17		2020
Tombusviridae	U-20-17		2020
Tymoviridae	U-20-17		2020
Satellites	U-20-17		2020
Secoviridae	U-20-17		2020
Solemoviridae	U-20-17		2020
Virgaviridae	U-20-17	233	2020	2.37
Virtovirus	U-20-17		2020
Albetovirus	P-20-14		2020
Alphaflexiviridae	P-20-14		2020
Alphasatellitidae	P-20-14		2020
Betaflexiviridae	P-20-14		2020
Birnaviridae	P-20-14		2020
Botourmiaviridae	P-20-14		2020
Bromoviridae	P-20-14		2020
Closteroviridae	P-20-14		2020
Endornaviridae	P-20-14		2020
Geminiviridae	P-20-14	1	2020	0
Luteoviridae	P-20-14		2020
Nanoviridae	P-20-14		2020
Partitiviridae	P-20-14		2020
Potyviridae	P-20-14	1	2020	0
Retroviridae	P-20-14	3	2020	0.47
Reoviridae	P-20-14	3	2020	0.47
Tombusviridae	P-20-14	362	2020	2.55
Tymoviridae	P-20-14		2020
Satellites	P-20-14		2020
Secoviridae	P-20-14	2	2020	0.30
Solemoviridae	P-20-14	2	2020	0.30
Virgaviridae	P-20-14	216	2020	2.33
Virtovirus	P-20-14		2020
Albetovirus	R-20-02	1	2020	0
Alphaflexiviridae	R-20-02	76	2020	1.88
Alphasatellitidae	R-20-02		2020
Betaflexiviridae	R-20-02		2020
Birnaviridae	R-20-02		2020
Botourmiaviridae	R-20-02		2020
Bromoviridae	R-20-02		2020
Closteroviridae	R-20-02		2020
Endornaviridae	R-20-02		2020
Geminiviridae	R-20-02	5	2020	0.69
Luteoviridae	R-20-02	8	2020	0.90
Nanoviridae	R-20-02		2020
Partitiviridae	R-20-02	4	2020	0.60
Potyviridae	R-20-02	1	2020	0
Retroviridae	R-20-02	2	2020	0.30
Reoviridae	R-20-02		2020
Tombusviridae	R-20-02	501	2020	2.69
Tymoviridae	R-20-02	1	2020	0
Satellites	R-20-02	3	2020	0.48
Secoviridae	R-20-02	10	2020	1
Solemoviridae	R-20-02	110	2020	2.04
Virgaviridae	R-20-02	938	2020	2.97
Virtovirus	R-20-02		2020
Albetovirus	R-20-16		2020
Alphaflexiviridae	R-20-16		2020
Alphasatellitidae	R-20-16	1	2020	0
Betaflexiviridae	R-20-16		2020
Birnaviridae	R-20-16	1	2020	0
Botourmiaviridae	R-20-16		2020
Bromoviridae	R-20-16		2020
Closteroviridae	R-20-16		2020
Endornaviridae	R-20-16		2020
Geminiviridae	R-20-16	2	2020	3.30
Luteoviridae	R-20-16	4	2020	0.60
Nanoviridae	R-20-16		2020
Partitiviridae	R-20-16	8	2020	0.90
Potyviridae	R-20-16		2020
Retroviridae	R-20-16		2020
Reoviridae	R-20-16		2020
Tombusviridae	R-20-16	1008	2020	3.00
Tymoviridae	R-20-16	2	2020	0.30
Satellites	R-20-16		2020
Secoviridae	R-20-16	12	2020	1.07
Solemoviridae	R-20-16	45	2020	1.65
Virgaviridae	R-20-16	33	2020	1.51
Virtovirus	R-20-16		2020
Albetovirus	R-20-18	1	2020	0
Alphaflexiviridae	R-20-18	128	2020	2.10
Alphasatellitidae	R-20-18	1	2020	0
Betaflexiviridae	R-20-18		2020
Birnaviridae	R-20-18	3	2020	0.47
Botourmiaviridae	R-20-18	1	2020	0
Bromoviridae	R-20-18	2	2020	0.30
Closteroviridae	R-20-18	1	2020	0
Endornaviridae	R-20-18		2020
Geminiviridae	R-20-18	26	2020	1.41
Luteoviridae	R-20-18	13	2020	1.11
Nanoviridae	R-20-18	2	2020	0.30
Partitiviridae	R-20-18	8	2020	0.90
Potyviridae	R-20-18	14	2020	1.14
Retroviridae	R-20-18	3	2020	0.47
Reoviridae	R-20-18		2020
Tombusviridae	R-20-18	2180	2020	3.34
Tymoviridae	R-20-18	9	2020	0.95
Satellites	R-20-18	2	2020	0.30
Secoviridae	R-20-18	26	2020	1.41
Solemoviridae	R-20-18	63	2020	1.80
Virgaviridae	R-20-18	1105	2020	3.04
Virtovirus	R-20-18	4	2020	0.60
Albetovirus	R-20-19		2020
Alphaflexiviridae	R-20-19		2020
Alphasatellitidae	R-20-19		2020
Betaflexiviridae	R-20-19		2020
Birnaviridae	R-20-19		2020
Botourmiaviridae	R-20-19		2020
Bromoviridae	R-20-19		2020
Closteroviridae	R-20-19		2020
Endornaviridae	R-20-19		2020
Geminiviridae	R-20-19		2020
Luteoviridae	R-20-19		2020
Nanoviridae	R-20-19		2020
Partitiviridae	R-20-19		2020
Potyviridae	R-20-19		2020
Retroviridae	R-20-19		2020
Reoviridae	R-20-19		2020
Tombusviridae	R-20-19	5	2020	0.70
Tymoviridae	R-20-19		2020
Satellites	R-20-19	2	2020	0.30
Secoviridae	R-20-19		2020
Solemoviridae	R-20-19	2	2020	0.30
Virgaviridae	R-20-19		2020
Virtovirus	R-20-19		2020
