## Supplementary Information 2 for "Virome analysis of irrigation water sources provides extensive insights into the diversity and distribution of plant viruses in agroecosystems": heatmaps_host.csv

X	Y	Z	Year
Animal	T-19-07	1	2019
Bacteria, arachea	T-19-07	25	2019
Plants, fungi and protists	T-19-07	9	2019
Wide host range/unclear	T-19-07	41	2019
Animal	T-19-10	0	2019
Bacteria, arachea	T-19-10	316	2019
Plants, fungi and protists	T-19-10	2	2019
Wide host range/unclear	T-19-10	0	2019
Animal	U-19-01	48	2019
Bacteria, arachea	U-19-01	165	2019
Plants, fungi and protists	U-19-01	3066	2019
Wide host range/unclear	U-19-01	757	2019
Animal	U-19-11	3	2019
Bacteria, arachea	U-19-11	306	2019
Plants, fungi and protists	U-19-11	31	2019
Wide host range/unclear	U-19-11	211	2019
Animal	U-19-12	3	2019
Bacteria, arachea	U-19-12	306	2019
Plants, fungi and protists	U-19-12	31	2019
Wide host range/unclear	U-19-12	211	2019
Animal	P-19-03	18	2019
Bacteria, arachea	P-19-03	717	2019
Plants, fungi and protists	P-19-03	29141	2019
Wide host range/unclear	P-19-03	814	2019
Animal	P-19-04	76	2019
Bacteria, arachea	P-19-04	9807	2019
Plants, fungi and protists	P-19-04	4108	2019
Wide host range/unclear	P-19-04	4812	2019
Animal	P-19-05	179	2019
Bacteria, arachea	P-19-05	2756	2019
Plants, fungi and protists	P-19-05	295	2019
Wide host range/unclear	P-19-05	1235	2019
Animal	P-19-06	970	2019
Bacteria, arachea	P-19-06	5718	2019
Plants, fungi and protists	P-19-06	3749	2019
Wide host range/unclear	P-19-06	7861	2019
Animal	R-19-02	627	2019
Bacteria, arachea	R-19-02	580	2019
Plants, fungi and protists	R-19-02	1719	2019
Wide host range/unclear	R-19-02	4257	2019
Animal	R-19-08	854	2019
Bacteria, arachea	R-19-08	2457	2019
Plants, fungi and protists	R-19-08	1278	2019
Wide host range/unclear	R-19-08	10222	2019
Animal	R-19-09	844	2019
Bacteria, arachea	R-19-09	3903	2019
Plants, fungi and protists	R-19-09	1299	2019
Wide host range/unclear	R-19-09	21184	2019
Animal	R-19-13	746	2019
Bacteria, arachea	R-19-13	14611	2019
Plants, fungi and protists	R-19-13	74500	2019
Wide host range/unclear	R-19-13	16840	2019
Animal	U-20-01	215	2020
Bacteria, arachea	U-20-01	9374	2020
Plants, fungi and protists	U-20-01	3009	2020
Wide host range/unclear	U-20-01	2259	2020
Animal	U-20-15	1066	2020
Bacteria, arachea	U-20-15	11420	2020
Plants, fungi and protists	U-20-15	735	2020
Wide host range/unclear	U-20-15	2595	2020
Animal	P-20-14	253	2020
Bacteria, arachea	P-20-14	5614	2020
Plants, fungi and protists	P-20-14	717	2020
Wide host range/unclear	P-20-14	1068	2020
Animal	R-20-02	812	2020
Bacteria, arachea	R-20-02	4487	2020
Plants, fungi and protists	R-20-02	1901	2020
Wide host range/unclear	R-20-02	5074	2020
Animal	R-20-16	342	2020
Bacteria, arachea	R-20-16	1760	2020
Plants, fungi and protists	R-20-16	888	2020
Wide host range/unclear	R-20-16	928	2020
Animal	R-20-18	27	2020
Bacteria, arachea	R-20-18	884	2020
Plants, fungi and protists	R-20-18	28	2020
Wide host range/unclear	R-20-18	325	2020
Animal	R-20-17	1090	2020
Bacteria, arachea	R-20-17	12178	2020
Plants, fungi and protists	R-20-17	4038	2020
Wide host range/unclear	R-20-17	6624	2020
Animal	T-20-07	65	2020
Bacteria, arachea	T-20-07	2218	2020
Plants, fungi and protists	T-20-07	120	2020
Wide host range/unclear	T-20-07	1034	2020
Animal	R-20-13	393	2020
Bacteria, arachea	R-20-13	3075	2020
Plants, fungi and protists	R-20-13	1277	2020
Wide host range/unclear	R-20-13	6736	2020
