## Supplementary Information 2 for "Virome analysis of irrigation water sources provides extensive insights into the diversity and distribution of plant viruses in agroecosystems": qpcr1.csv

SampleID	Year	Type	raw	elution
T-19-7	2019	PMMoV	Undetected	Undetected
T-19-10	2019	PMMoV	Undetected	Undetected
U-19-1	2019	PMMoV	Undetected	36
U-19-11	2019	PMMoV	Undetected	Undetected
U-19-12	2019	PMMoV	Undetected	35
P-19-3	2019	PMMoV	Undetected	35
P-19-4	2019	PMMoV	Undetected	36
P-19-5	2019	PMMoV	36	32
P-19-6	2019	PMMoV	35	29
R-19-2	2019	PMMoV	36	28
R-19-8	2019	PMMoV	34	25
R-19-9	2019	PMMoV	32	25
R-19-13	2019	PMMoV	Undetected	Undetected
T-20-5	2020	PMMoV	Undetected	Undetected
U-20-1	2020	PMMoV	36	34
U-20-4	2020	PMMoV	Undetected	31
U-20-8	2020	PMMoV	Undetected	Undetected
P-20-3	2020	PMMoV	37	29
R-20-2	2020	PMMoV	34	28
R-20-7	2020	PMMoV	37	28
R-20-9	2020	PMMoV	36	29
R-20-10	2020	PMMoV	Undetected	Undetected
T-19-7	2019	ToMV	Undetected	35
T-19-10	2019	ToMV	Undetected	Undetected
U-19-1	2019	ToMV	32	26
U-19-11	2019	ToMV	Undetected	33
U-19-12	2019	ToMV	Undetected	35
P-19-3	2019	ToMV	37	30
P-19-4	2019	ToMV	36	29
P-19-5	2019	ToMV	Undetected	33
P-19-6	2019	ToMV	Undetected	30
R-19-2	2019	ToMV	32	25
R-19-8	2019	ToMV	38	30
R-19-9	2019	ToMV	38	33
R-19-13	2019	ToMV	Undetected	32
T-20-5	2020	ToMV	Undetected	36
U-20-1	2020	ToMV	33	26
U-20-4	2020	ToMV	Undetected	32
U-20-8	2020	ToMV	Undetected	35
P-20-3	2020	ToMV	28	21
R-20-2	2020	ToMV	36	30
R-20-7	2020	ToMV	36	30
R-20-9	2020	ToMV	35	29
R-20-10	2020	ToMV	Undetected	Undetected
