## Supplementary Information 2 for "Virome analysis of irrigation water sources provides extensive insights into the diversity and distribution of plant viruses in agroecosystems": virus_maps_all.csv

Year	SampleNo	Virus	Consensuslenght	ReadCount	Averagecoverage	Longitude	Latitude
2019	1	Tomatomosaicvirus	6300	5195	165.52	14,6188	46,08706
2019	2	Whiteclovermosaicvirus	2107	29	1.mar	14,620111	46,087833
2019	2	Tomatobushystuntvirus	292	3	0.07	14,620111	46,087833
2019	2	Tomatomosaicvirus	5065	253	avg.17	14,620111	46,087833
2019	2	newDicistro2	1288	17	0.40	14,620111	46,087833
2019	2	newTombus6	747	7	0.39	14,620111	46,087833
2019	2	newVirga2	158	5	0.03	14,620111	46,087833
2019	2	Hubeipicorna-likevirus36	292	3	0.07	14,620111	46,087833
2019	3	TomatobushystuntvirussateliteB1	650	148	32.19	13,645222	45,931657
2019	3	newTombus6	3375	370	16.44	13,645222	45,931657
2019	3	Apisglycinesvirus1	864	19	0.44	13,645222	45,931657
2019	3	Tomatomosaicvirus	2893	50	jan.54	13,645222	45,931657
2019	3	newVirga2	311	3	0.05	13,645222	45,931657
2019	4	newVirga2	5417	423	14.36	13,645222	45,931657
2019	4	newTombus6	3361	342	17.22	13,645222	45,931657
2019	4	TomatobushystuntvirussateliteB1	617	29	jun.88	13,645222	45,931657
2019	4	Apisglycinesvirus1	5979	308	jul.39	13,645222	45,931657
2019	4	newDicistro3	2004	54	jan.35	13,645222	45,931657
2019	4	Whiteclovermosaicvirus	597	6	0.23	13,645222	45,931657
2019	4	Tomatobushystuntvirus	1351	12	0.51	13,645222	45,931657
2019	4	Tomatomosaicvirus	2210	28	0.88	13,645222	45,931657
2019	4	Hubeipicorna-likevirus36	429	2	0.05	13,645222	45,931657
2019	5	Tomatobushystuntvirus	751	10	0.46	13,658045	45,901791
2019	5	newVirga2	564	4	0.14	13,658045	45,901791
2019	6	newVirga2	5714	688	22.72	13,659245	45,9057
2019	6	Tomatobushystuntvirus	1460	34	jan.29	13,659245	45,9057
2019	6	TomatobushystuntvirussateliteB1	373	4	0.86	13,659245	45,9057
2019	6	Tomatobushystuntvirus	766	11	0.40	13,659245	45,9057
2019	6	newDicistro2	690	8	0.21	13,659245	45,9057
2019	6	Hubeipicorna-likevirus36	642	9	0.18	13,659245	45,9057
2019	6	Whiteclovermosaicvirus	251	1	0.04	13,659245	45,9057
2019	6	Tomatomosaicvirus	450	3	0.09	13,659245	45,9057
2019	8	newVirga2	4041	164	maj.40	13,78706	45,54867
2019	8	newDicistro2	1878	100	feb.41	13,78706	45,54867
2019	8	Sanxiatombus-likevirus7	310	4	0.26	13,78706	45,54867
2019	8	Apisglycinesvirus1	1543	15	0.35	13,78706	45,54867
2019	8	Tomatomosaicvirus	662	4	0.14	13,78706	45,54867
2019	9	newVirga2	4856	138	apr.62	13,78707	45,54867
2019	9	newDicistro2	1797	125	mar.21	13,78707	45,54867
2019	9	Tomatobushystuntvirus	1912	30	jan.21	13,78707	45,54867
2019	9	Apisglycinesvirus1	1290	11	0.25	13,78707	45,54867
2019	9	newDicistro3	471	4	0.08	13,78707	45,54867
2019	9	PotatovirusS	960	8	0.19	13,78707	45,54867
2019	9	Tomatomosaicvirus	313	2	0.07	13,78707	45,54867
2019	9	PotatovirusM	226	1	0.03	13,78707	45,54867
2019	12	Apisglycinesvirus1	2745	30	0.68	13,861235	45,537887
2019	12	newVirga2	457	4	0.09	13,861235	45,537887
2019	12	Tomatobushystuntvirus	553	9	0.34	13,861235	45,537887
2019	12	newTombus3	62	2	0.01	13,861235	45,537887
2019	12	Olivelatentvirus1	39	1	0.01	13,861235	45,537887
2019	13	newVirga2	4430	271	9.00	13,861235	45,537887
2019	13	newTombus6	762	70	mar.92	13,861235	45,537887
2019	13	Apisglycinesvirus1	2647	75	jan.86	13,861235	45,537887
2019	13	Hubeipicorna-likevirus36	685	21	0.45	13,861235	45,537887
2019	13	Tomatobushystuntvirus	907	81	feb.36	13,861235	45,537887
2019	13	TomatobushystuntvirussateliteB1	115	3	0.17	13,861235	45,537887
2019	13	Tomatomosaicvirus	1558	26	0.88	13,861235	45,537887
2019	13	newTombus3	39	1	0.01	13,861235	45,537887
2020	1	Tomatomosaicvirus	6279	3756	128.77	14,6188	46,08706
2020	2	newDicistro2	1998	31	0.78	14,620111	46,087833
2020	2	Whiteclovermosaicvirus	1729	9	0.38	14,620111	46,087833
2020	2	Hubeipicorna-likevirus36	438	2	0.04	14,620111	46,087833
2020	2	Tomatomosaicvirus	1995	14	0.48	14,620111	46,087833
2020	2	PotatovirusS	315	2	0.06	14,620111	46,087833
2020	3	newDicistro2	3511	46	jan.16	14,620176	46,087736
2020	3	newVirga2	1983	24	0.83	14,620176	46,087736
2020	3	TomatobushystuntvirussateliteB1	171	1	0.35	14,620176	46,087736
2020	3	Tomatomosaicvirus	4901	128	apr.63	14,620176	46,087736
2020	3	LaJollavirus	304	2	0.04	14,620176	46,087736
2020	3	TomatobushystuntvirussateliteB1	26	1	0.03	14,620176	46,087736
2020	4	Sanxiatombus-likevirus7	421	5	0.23	13,603464	45,883352
2020	4	Tomatomosaicvirus	380	2	0.08	13,603464	45,883352
2020	5	newVirga2	3559	59	2.apr	13,77557	45,57179
2020	7	newVirga2	1823	14	0.48	13,861235	45,537887
2020	7	newDicistro2	491	5	0.12	13,861235	45,537887
2020	7	Tomatomosaicvirus	931	8	0.27	13,861235	45,537887
2020	8	Tomatomosaicvirus	3492	273	sep.30	13,861235	45,537887
2020	8	Whiteclovermosaicvirus	344	3	0.10	13,861235	45,537887
2020	9	Whiteclovermosaicvirus	3642	42	jan.56	13,861235	45,537887
2020	9	Tomatobushystuntvirus	2068	29	jan.23	13,861235	45,537887
2020	9	Tomatomosaicvirus	2944	25	0.83	13,861235	45,537887
2020	9	newVirga2	260	5	0.04	13,861235	45,537887
2020	9	Apisglycinesvirus1	483	2	0.05	13,861235	45,537887
2020	11	Whiteclovermosaicvirus	2847	43	jan.54	13,861235	45,537887
2020	11	Tomatobushystuntvirus	1288	10	0.45	13,861235	45,537887
2020	11	Tomatomosaicvirus	2820	45	jan.55
2020	11	Peanutstuntvirus	248	1	0.07
2020	11	Hubeipicorna-likevirus36	803	5	0.12
2020	11	newDicistro2	251	1	0.03
2020	11	PotatovirusS	241	1	0.03
2019	2	Bericevo sobemovirus 1	780	10	feb.73	14,620111	46,087833
2019	2	Bertoki tobamovirus 1	5085	441	17.44	14,620111	46,087833
2019	2	Gorica tombusvirus 1	1168	17	0.90	14,620111	46,087833
2019	2	Krkavce tombusvirus 1	1910	39	jan.59	14,620111	46,087833
2019	3	Gorica betanecrovirus 1	2627	761	56.59	13,645222	45,931657
2019	3	Gorica tobamovirus 1	4238	74	feb.24	13,645222	45,931657
2019	3	Gorica tombusvirus 1	3854	315	15.00	13,645222	45,931657
2019	4	Gorica betanecrovirus 1	2578	162	13.51	13,645222	45,931657
2019	4	Gorica tobamovirus 1	6155	1289	44.03	13,645222	45,931657
2019	4	Gorica tombusvirus 1	3661	307	16.60	13,645222	45,931657
2019	6	Gorica tobamovirus 1	5263	227	jul.58	13,659245	45,9057
2019	6	Gorica tombusvirus 1	3436	115	6.feb	13,659245	45,9057
2019	8	Bericevo sobemovirus 1	342	5	jan.48	13,78706	45,54867
2019	8	Gorica tobamovirus 1	4134	110	mar.79	13,78706	45,54867
2019	9	Bericevo sobemovirus 1	375	4	jan.23	13,78707	45,54867
2019	9	Gorica tobamovirus 1	3308	40	jan.42	13,78707	45,54867
2019	12	Krkavce tombusvirus 1	4086	184	jul.87	13,861235	45,537887
2019	13	Krkavce tombusvirus 1	4508	200856	9436.77	13,861235	45,537887
2020	2	Bericevo sobemovirus 1	421	6	jan.72	14,620111	46,087833
2020	2	Bertoki tobamovirus 1	5223	456	19.30	14,620111	46,087833
2020	2	Gorica tombusvirus 1	1456	13	0.72	14,620111	46,087833
2020	2	Krkavce tombusvirus 1	2506	54	feb.51	14,620111	46,087833
2020	9	Bertoki tobamovirus 1	5244	1023	41.68	15,48	45,88
2020	9	Gorica tombusvirus 1	2387	35	jan.49	15,48	45,88
